# Potentiation of the M_1_ muscarinic acetylcholine receptor normalizes neuronal activation patterns and improves apnea severity in *Mecp2*^+/-^ mice

**DOI:** 10.1101/2024.04.15.586099

**Authors:** Mackenzie Smith, Grace E. Dodis, Amanda M. Vanderplow, Sonia Gonzalez, Yewon Rhee, Rocco G. Gogliotti

**Author notes:** **Declaration of interest:** None.

## Abstract

Rett syndrome (RTT) is a neurodevelopmental disorder that is caused by loss-of-function mutations in the *methyl-CpG binding protein 2* (*MeCP2*) gene. RTT patients experience a myriad of debilitating symptoms, which include respiratory phenotypes that are often associated with lethality. Our previous work established that expression of the M_1_ muscarinic acetylcholine receptor (mAchR) is decreased in RTT autopsy samples, and that potentiation of the M_1_ receptor improves apneas in a mouse model of RTT; however, the population of neurons driving this rescue is unclear. Loss of Mecp2 correlates with excessive neuronal activity in cardiorespiratory nuclei. Since M_1_ is found on cholinergic interneurons, we hypothesized that M_1_-potentiating compounds decrease apnea frequency by tempering brainstem hyperactivity. To test this, *Mecp2*^*+/-*^ and *Mecp2*^*+/+*^ mice were screened for apneas before and after administration of the M_1_ positive allosteric modulator (PAM) VU0453595 (VU595). Brains from the same mice were then imaged for c-Fos, ChAT, and Syto16 using whole-brain light-sheet microscopy to establish genotype and drug-dependent activation patterns that could be correlated with VU595’s efficacy on apneas. The vehicle-treated *Mecp2*^*+/-*^ brain exhibited broad hyperactivity when coupled with the phenotypic prescreen, which was significantly decreased by administration of VU595, particularly in regions known to modulate the activity of respiratory nuclei (i.e. hippocampus and striatum). Further, the extent of apnea rescue in each mouse showed a significant positive correlation with c-Fos expression in non-cholinergic neurons in the striatum, thalamus, dentate gyrus, and within the cholinergic neurons of the brainstem. These results indicate that *Mecp2*^*+/-*^ mice are prone to hyperactivity in brain regions that regulate respiration, which can be normalized through M_1_ potentiation.
