## Supplemental Table 1 for "Potentiation of the M_1_ muscarinic acetylcholine receptor normalizes neuronal activation patterns and improves apnea severity in *Mecp2*^+/-^ mice"

### Sheet: Table 1
Two-way ANOVA with post-hoc Tukey comparisons for c-Fos counts in different brain regions.
Within each row, compare columns (simple effects within rows)
Number of families	28
Number of comparisons per family	6
Alpha	0.05
Tukey's multiple comparisons test	Predicted (LS) mean diff.	95.00% CI of diff.	Below threshold?	Summary	Adjusted P Value
Total Gray Matter
Mecp2+/+Vehicle vs. Mecp2+/+VU595	-0.2227	-58.68 to 58.23	No	ns	>0.9999
Mecp2+/+Vehicle vs. Mecp2+/- Vehicle	-26.12	-84.58 to 32.33	No	ns	0.6571
Mecp2+/+Vehicle vs. Mecp2+/- VU595	5.822	-56.18 to 67.82	No	ns	0.995
Mecp2+/+VU595 vs. Mecp2+/- Vehicle	-25.9	-84.35 to 32.55	No	ns	0.6633
Mecp2+/+VU595 vs. Mecp2+/- VU595	6.045	-55.95 to 68.04	No	ns	0.9944
Mecp2+/- Vehicle vs. Mecp2+/- VU595	31.95	-30.05 to 93.94	No	ns	0.5451
Cerebrum
Mecp2+/+Vehicle vs. Mecp2+/+VU595	-2.535	-60.99 to 55.92	No	ns	0.9995
Mecp2+/+Vehicle vs. Mecp2+/- Vehicle	-30.78	-89.24 to 27.67	No	ns	0.5264
Mecp2+/+Vehicle vs. Mecp2+/- VU595	2.931	-55.52 to 61.38	No	ns	0.9992
Mecp2+/+VU595 vs. Mecp2+/- Vehicle	-28.25	-86.70 to 30.20	No	ns	0.5977
Mecp2+/+VU595 vs. Mecp2+/- VU595	5.466	-52.99 to 63.92	No	ns	0.9951
Mecp2+/- Vehicle vs. Mecp2+/- VU595	33.72	-24.74 to 92.17	No	ns	0.4459
Cerebral cortex
Mecp2+/+Vehicle vs. Mecp2+/+VU595	-3.485	-61.94 to 54.97	No	ns	0.9987
Mecp2+/+Vehicle vs. Mecp2+/- Vehicle	-29.37	-87.83 to 29.08	No	ns	0.566
Mecp2+/+Vehicle vs. Mecp2+/- VU595	1.941	-56.51 to 60.39	No	ns	0.9998
Mecp2+/+VU595 vs. Mecp2+/- Vehicle	-25.89	-84.34 to 32.56	No	ns	0.6636
Mecp2+/+VU595 vs. Mecp2+/- VU595	5.426	-53.03 to 63.88	No	ns	0.9952
Mecp2+/- Vehicle vs. Mecp2+/- VU595	31.31	-27.14 to 89.77	No	ns	0.5116
Cortical plate
Mecp2+/+Vehicle vs. Mecp2+/+VU595	-3.249	-61.70 to 55.20	No	ns	0.9989
Mecp2+/+Vehicle vs. Mecp2+/- Vehicle	-29.15	-87.60 to 29.31	No	ns	0.5724
Mecp2+/+Vehicle vs. Mecp2+/- VU595	2.056	-56.40 to 60.51	No	ns	0.9997
Mecp2+/+VU595 vs. Mecp2+/- Vehicle	-25.9	-84.35 to 32.56	No	ns	0.6634
Mecp2+/+VU595 vs. Mecp2+/- VU595	5.305	-53.15 to 63.76	No	ns	0.9955
Mecp2+/- Vehicle vs. Mecp2+/- VU595	31.2	-27.25 to 89.66	No	ns	0.5147
Cortical subplate
Mecp2+/+Vehicle vs. Mecp2+/+VU595	-9.451	-67.90 to 49.00	No	ns	0.9756
Mecp2+/+Vehicle vs. Mecp2+/- Vehicle	-35.11	-93.57 to 23.34	No	ns	0.4091
Mecp2+/+Vehicle vs. Mecp2+/- VU595	-0.9654	-59.42 to 57.49	No	ns	>0.9999
Mecp2+/+VU595 vs. Mecp2+/- Vehicle	-25.66	-84.12 to 32.79	No	ns	0.6698
Mecp2+/+VU595 vs. Mecp2+/- VU595	8.486	-49.97 to 66.94	No	ns	0.9821
Mecp2+/- Vehicle vs. Mecp2+/- VU595	34.15	-24.30 to 92.60	No	ns	0.4344
Cerebral nuclei
Mecp2+/+Vehicle vs. Mecp2+/+VU595	4.193	-54.26 to 62.65	No	ns	0.9978
Mecp2+/+Vehicle vs. Mecp2+/- Vehicle	-40.78	-99.23 to 17.68	No	ns	0.2752
Mecp2+/+Vehicle vs. Mecp2+/- VU595	9.944	-48.51 to 68.40	No	ns	0.9717
Mecp2+/+VU595 vs. Mecp2+/- Vehicle	-44.97	-103.4 to 13.48	No	ns	0.1956
Mecp2+/+VU595 vs. Mecp2+/- VU595	5.751	-52.70 to 64.20	No	ns	0.9943
Mecp2+/- Vehicle vs. Mecp2+/- VU595	50.72	-7.733 to 109.2	No	ns	0.1148
Striatum
Mecp2+/+Vehicle vs. Mecp2+/+VU595	5.301	-53.15 to 63.75	No	ns	0.9955
Mecp2+/+Vehicle vs. Mecp2+/- Vehicle	-42.82	-101.3 to 15.63	No	ns	0.2341
Mecp2+/+Vehicle vs. Mecp2+/- VU595	9.741	-48.71 to 68.19	No	ns	0.9734
Mecp2+/+VU595 vs. Mecp2+/- Vehicle	-48.13	-106.6 to 10.33	No	ns	0.1473
Mecp2+/+VU595 vs. Mecp2+/- VU595	4.439	-54.01 to 62.89	No	ns	0.9973
Mecp2+/- Vehicle vs. Mecp2+/- VU595	52.57	-5.888 to 111.0	No	ns	0.0952
Pallidum
Mecp2+/+Vehicle vs. Mecp2+/+VU595	-2.265	-60.72 to 56.19	No	ns	0.9996
Mecp2+/+Vehicle vs. Mecp2+/- Vehicle	-28.84	-87.29 to 29.62	No	ns	0.5811
Mecp2+/+Vehicle vs. Mecp2+/- VU595	11.13	-47.32 to 69.58	No	ns	0.9611
Mecp2+/+VU595 vs. Mecp2+/- Vehicle	-26.57	-85.03 to 31.88	No	ns	0.6447
Mecp2+/+VU595 vs. Mecp2+/- VU595	13.39	-45.06 to 71.85	No	ns	0.9348
Mecp2+/- Vehicle vs. Mecp2+/- VU595	39.97	-18.49 to 98.42	No	ns	0.2926
Brain stem
Mecp2+/+Vehicle vs. Mecp2+/+VU595	7.317	-51.14 to 65.77	No	ns	0.9884
Mecp2+/+Vehicle vs. Mecp2+/- Vehicle	-7.768	-66.22 to 50.69	No	ns	0.9861
Mecp2+/+Vehicle vs. Mecp2+/- VU595	24.7	-37.30 to 86.70	No	ns	0.7335
Mecp2+/+VU595 vs. Mecp2+/- Vehicle	-15.09	-73.54 to 43.37	No	ns	0.91
Mecp2+/+VU595 vs. Mecp2+/- VU595	17.38	-44.62 to 79.38	No	ns	0.8879
Mecp2+/- Vehicle vs. Mecp2+/- VU595	32.47	-29.53 to 94.47	No	ns	0.5313
Interbrain
Mecp2+/+Vehicle vs. Mecp2+/+VU595	4.012	-54.44 to 62.46	No	ns	0.998
Mecp2+/+Vehicle vs. Mecp2+/- Vehicle	-11.8	-70.25 to 46.66	No	ns	0.9542
Mecp2+/+Vehicle vs. Mecp2+/- VU595	23.7	-38.30 to 85.70	No	ns	0.7576
Mecp2+/+VU595 vs. Mecp2+/- Vehicle	-15.81	-74.26 to 42.64	No	ns	0.898
Mecp2+/+VU595 vs. Mecp2+/- VU595	19.69	-42.31 to 81.69	No	ns	0.8455
Mecp2+/- Vehicle vs. Mecp2+/- VU595	35.5	-26.50 to 97.50	No	ns	0.4526
Thalamus
Mecp2+/+Vehicle vs. Mecp2+/+VU595	4.15	-54.30 to 62.60	No	ns	0.9978
Mecp2+/+Vehicle vs. Mecp2+/- Vehicle	-11.62	-70.07 to 46.83	No	ns	0.9561
Mecp2+/+Vehicle vs. Mecp2+/- VU595	25.6	-32.85 to 84.05	No	ns	0.6715
Mecp2+/+VU595 vs. Mecp2+/- Vehicle	-15.77	-74.22 to 42.68	No	ns	0.8987
Mecp2+/+VU595 vs. Mecp2+/- VU595	21.45	-37.00 to 79.90	No	ns	0.7798
Mecp2+/- Vehicle vs. Mecp2+/- VU595	37.22	-21.23 to 95.67	No	ns	0.3561
Hypothalamus
Mecp2+/+Vehicle vs. Mecp2+/+VU595	3.905	-54.55 to 62.36	No	ns	0.9982
Mecp2+/+Vehicle vs. Mecp2+/- Vehicle	-11.93	-70.39 to 46.52	No	ns	0.9527
Mecp2+/+Vehicle vs. Mecp2+/- VU595	23.23	-38.77 to 85.23	No	ns	0.7688
Mecp2+/+VU595 vs. Mecp2+/- Vehicle	-15.84	-74.29 to 42.61	No	ns	0.8975
Mecp2+/+VU595 vs. Mecp2+/- VU595	19.32	-42.68 to 81.32	No	ns	0.8527
Mecp2+/- Vehicle vs. Mecp2+/- VU595	35.16	-26.84 to 97.16	No	ns	0.4612
Midbrain
Mecp2+/+Vehicle vs. Mecp2+/+VU595	14.26	-44.20 to 72.71	No	ns	0.9227
Mecp2+/+Vehicle vs. Mecp2+/- Vehicle	1.209	-57.24 to 59.66	No	ns	>0.9999
Mecp2+/+Vehicle vs. Mecp2+/- VU595	30.55	-27.91 to 89.00	No	ns	0.5331
Mecp2+/+VU595 vs. Mecp2+/- Vehicle	-13.05	-71.50 to 45.40	No	ns	0.9393
Mecp2+/+VU595 vs. Mecp2+/- VU595	16.29	-42.16 to 74.74	No	ns	0.8897
Mecp2+/- Vehicle vs. Mecp2+/- VU595	29.34	-29.12 to 87.79	No	ns	0.567
Midbrain, sensory related
Mecp2+/+Vehicle vs. Mecp2+/+VU595	17.79	-40.66 to 76.24	No	ns	0.8613
Mecp2+/+Vehicle vs. Mecp2+/- Vehicle	0.248	-58.21 to 58.70	No	ns	>0.9999
Mecp2+/+Vehicle vs. Mecp2+/- VU595	24.24	-34.22 to 82.69	No	ns	0.7085
Mecp2+/+VU595 vs. Mecp2+/- Vehicle	-17.54	-76.00 to 40.91	No	ns	0.8662
Mecp2+/+VU595 vs. Mecp2+/- VU595	6.446	-52.01 to 64.90	No	ns	0.992
Mecp2+/- Vehicle vs. Mecp2+/- VU595	23.99	-34.47 to 82.44	No	ns	0.7151
Midbrain, motor related
Mecp2+/+Vehicle vs. Mecp2+/+VU595	13.73	-44.72 to 72.19	No	ns	0.9302
Mecp2+/+Vehicle vs. Mecp2+/- Vehicle	4.374	-54.08 to 62.83	No	ns	0.9975
Mecp2+/+Vehicle vs. Mecp2+/- VU595	34.12	-24.33 to 92.58	No	ns	0.4351
Mecp2+/+VU595 vs. Mecp2+/- Vehicle	-9.36	-67.81 to 49.09	No	ns	0.9762
Mecp2+/+VU595 vs. Mecp2+/- VU595	20.39	-38.06 to 78.84	No	ns	0.8051
Mecp2+/- Vehicle vs. Mecp2+/- VU595	29.75	-28.70 to 88.20	No	ns	0.5554
Midbrain, behavioral state related
Mecp2+/+Vehicle vs. Mecp2+/+VU595	21.68	-36.77 to 80.13	No	ns	0.7742
Mecp2+/+Vehicle vs. Mecp2+/- Vehicle	-13.64	-72.10 to 44.81	No	ns	0.9314
Mecp2+/+Vehicle vs. Mecp2+/- VU595	22.46	-35.99 to 80.91	No	ns	0.7547
Mecp2+/+VU595 vs. Mecp2+/- Vehicle	-35.32	-93.78 to 23.13	No	ns	0.4037
Mecp2+/+VU595 vs. Mecp2+/- VU595	0.7825	-57.67 to 59.24	No	ns	>0.9999
Mecp2+/- Vehicle vs. Mecp2+/- VU595	36.11	-22.35 to 94.56	No	ns	0.3837
Hindbrain
Mecp2+/+Vehicle vs. Mecp2+/+VU595	-0.9505	-59.40 to 57.50	No	ns	>0.9999
Mecp2+/+Vehicle vs. Mecp2+/- Vehicle	-19.18	-77.63 to 39.27	No	ns	0.8323
Mecp2+/+Vehicle vs. Mecp2+/- VU595	15.8	-46.20 to 77.80	No	ns	0.913
Mecp2+/+VU595 vs. Mecp2+/- Vehicle	-18.23	-76.68 to 40.22	No	ns	0.8524
Mecp2+/+VU595 vs. Mecp2+/- VU595	16.75	-45.25 to 78.75	No	ns	0.8984
Mecp2+/- Vehicle vs. Mecp2+/- VU595	34.98	-27.02 to 96.98	No	ns	0.4658
Pons
Mecp2+/+Vehicle vs. Mecp2+/+VU595	11.24	-47.21 to 69.70	No	ns	0.9599
Mecp2+/+Vehicle vs. Mecp2+/- Vehicle	-6.364	-64.82 to 52.09	No	ns	0.9923
Mecp2+/+Vehicle vs. Mecp2+/- VU595	22.24	-39.76 to 84.23	No	ns	0.7915
Mecp2+/+VU595 vs. Mecp2+/- Vehicle	-17.61	-76.06 to 40.85	No	ns	0.8649
Mecp2+/+VU595 vs. Mecp2+/- VU595	10.99	-51.01 to 72.99	No	ns	0.9682
Mecp2+/- Vehicle vs. Mecp2+/- VU595	28.6	-33.40 to 90.60	No	ns	0.6338
Medulla
Mecp2+/+Vehicle vs. Mecp2+/+VU595	-18.35	-76.80 to 40.11	No	ns	0.85
Mecp2+/+Vehicle vs. Mecp2+/- Vehicle	-37.47	-95.92 to 20.99	No	ns	0.3501
Mecp2+/+Vehicle vs. Mecp2+/- VU595	4.297	-54.16 to 62.75	No	ns	0.9976
Mecp2+/+VU595 vs. Mecp2+/- Vehicle	-19.12	-77.57 to 39.33	No	ns	0.8336
Mecp2+/+VU595 vs. Mecp2+/- VU595	22.64	-35.81 to 81.10	No	ns	0.75
Mecp2+/- Vehicle vs. Mecp2+/- VU595	41.76	-16.69 to 100.2	No	ns	0.2549
Cerebellum
Mecp2+/+Vehicle vs. Mecp2+/+VU595	19.15	-39.30 to 77.60	No	ns	0.833
Mecp2+/+Vehicle vs. Mecp2+/- Vehicle	-14.93	-73.38 to 43.53	No	ns	0.9125
Mecp2+/+Vehicle vs. Mecp2+/- VU595	16.77	-41.69 to 75.22	No	ns	0.881
Mecp2+/+VU595 vs. Mecp2+/- Vehicle	-34.07	-92.53 to 24.38	No	ns	0.4364
Mecp2+/+VU595 vs. Mecp2+/- VU595	-2.382	-60.84 to 56.07	No	ns	0.9996
Mecp2+/- Vehicle vs. Mecp2+/- VU595	31.69	-26.76 to 90.15	No	ns	0.5011
Cerebellar cortex
Mecp2+/+Vehicle vs. Mecp2+/+VU595	19.08	-39.37 to 77.54	No	ns	0.8344
Mecp2+/+Vehicle vs. Mecp2+/- Vehicle	-13.66	-72.11 to 44.79	No	ns	0.9312
Mecp2+/+Vehicle vs. Mecp2+/- VU595	17.48	-40.97 to 75.94	No	ns	0.8674
Mecp2+/+VU595 vs. Mecp2+/- Vehicle	-32.74	-91.20 to 25.71	No	ns	0.4722
Mecp2+/+VU595 vs. Mecp2+/- VU595	-1.599	-60.05 to 56.85	No	ns	0.9999
Mecp2+/- Vehicle vs. Mecp2+/- VU595	31.14	-27.31 to 89.60	No	ns	0.5164
Vermal regions
Mecp2+/+Vehicle vs. Mecp2+/+VU595	24.7	-33.76 to 83.15	No	ns	0.6961
Mecp2+/+Vehicle vs. Mecp2+/- Vehicle	-12.47	-70.92 to 45.99	No	ns	0.9465
Mecp2+/+Vehicle vs. Mecp2+/- VU595	16.51	-41.94 to 74.97	No	ns	0.8857
Mecp2+/+VU595 vs. Mecp2+/- Vehicle	-37.16	-95.62 to 21.29	No	ns	0.3575
Mecp2+/+VU595 vs. Mecp2+/- VU595	-8.184	-66.64 to 50.27	No	ns	0.9839
Mecp2+/- Vehicle vs. Mecp2+/- VU595	28.98	-29.47 to 87.43	No	ns	0.5771
Hemispheric regions
Mecp2+/+Vehicle vs. Mecp2+/+VU595	12.8	-45.65 to 71.26	No	ns	0.9424
Mecp2+/+Vehicle vs. Mecp2+/- Vehicle	-14.99	-73.45 to 43.46	No	ns	0.9114
Mecp2+/+Vehicle vs. Mecp2+/- VU595	18.57	-39.88 to 77.02	No	ns	0.8453
Mecp2+/+VU595 vs. Mecp2+/- Vehicle	-27.8	-86.25 to 30.65	No	ns	0.6103
Mecp2+/+VU595 vs. Mecp2+/- VU595	5.767	-52.69 to 64.22	No	ns	0.9942
Mecp2+/- Vehicle vs. Mecp2+/- VU595	33.57	-24.89 to 92.02	No	ns	0.4499
Cerebellar nuclei
Mecp2+/+Vehicle vs. Mecp2+/+VU595	23.16	-35.29 to 81.62	No	ns	0.7367
Mecp2+/+Vehicle vs. Mecp2+/- Vehicle	-86.68	-145.1 to -28.23	Yes	***	0.0009
Mecp2+/+Vehicle vs. Mecp2+/- VU595	-16.21	-74.66 to 42.25	No	ns	0.8911
Mecp2+/+VU595 vs. Mecp2+/- Vehicle	-109.8	-168.3 to -51.39	Yes	****	<0.0001
Mecp2+/+VU595 vs. Mecp2+/- VU595	-39.37	-97.82 to 19.08	No	ns	0.3058
Mecp2+/- Vehicle vs. Mecp2+/- VU595	70.47	12.02 to 128.9	Yes	*	0.0107
Fastigial nucleus
Mecp2+/+Vehicle vs. Mecp2+/+VU595	22.7	-35.75 to 81.16	No	ns	0.7485
Mecp2+/+Vehicle vs. Mecp2+/- Vehicle	-56.43	-114.9 to 2.022	No	ns	0.0629
Mecp2+/+Vehicle vs. Mecp2+/- VU595	26.42	-32.03 to 84.87	No	ns	0.6489
Mecp2+/+VU595 vs. Mecp2+/- Vehicle	-79.13	-137.6 to -20.68	Yes	**	0.003
Mecp2+/+VU595 vs. Mecp2+/- VU595	3.716	-54.74 to 62.17	No	ns	0.9984
Mecp2+/- Vehicle vs. Mecp2+/- VU595	82.85	24.40 to 141.3	Yes	**	0.0016
Interposed nucleus
Mecp2+/+Vehicle vs. Mecp2+/+VU595	26.97	-31.48 to 85.42	No	ns	0.6336
Mecp2+/+Vehicle vs. Mecp2+/- Vehicle	-113.9	-172.4 to -55.50	Yes	****	<0.0001
Mecp2+/+Vehicle vs. Mecp2+/- VU595	-36.85	-95.31 to 21.60	No	ns	0.3651
Mecp2+/+VU595 vs. Mecp2+/- Vehicle	-140.9	-199.4 to -82.47	Yes	****	<0.0001
Mecp2+/+VU595 vs. Mecp2+/- VU595	-63.82	-122.3 to -5.371	Yes	*	0.0261
Mecp2+/- Vehicle vs. Mecp2+/- VU595	77.1	18.64 to 135.5	Yes	**	0.0041
Dentate nucleus
Mecp2+/+Vehicle vs. Mecp2+/+VU595	27.47	-30.98 to 85.92	No	ns	0.6196
Mecp2+/+Vehicle vs. Mecp2+/- Vehicle	-81.65	-140.1 to -23.20	Yes	**	0.002
Mecp2+/+Vehicle vs. Mecp2+/- VU595	-35.78	-94.24 to 22.67	No	ns	0.3919
Mecp2+/+VU595 vs. Mecp2+/- Vehicle	-109.1	-167.6 to -50.67	Yes	****	<0.0001
Mecp2+/+VU595 vs. Mecp2+/- VU595	-63.25	-121.7 to -4.801	Yes	*	0.028
Mecp2+/- Vehicle vs. Mecp2+/- VU595	45.87	-12.58 to 104.3	No	ns	0.1808
Vestibulocerebellar nucleus
Mecp2+/+Vehicle vs. Mecp2+/+VU595	-70.83	-129.3 to -12.38	Yes	*	0.0102
Mecp2+/+Vehicle vs. Mecp2+/- Vehicle	-126	-184.5 to -67.59	Yes	****	<0.0001
Mecp2+/+Vehicle vs. Mecp2+/- VU595	-57.29	-115.7 to 1.162	No	ns	0.0571
Mecp2+/+VU595 vs. Mecp2+/- Vehicle	-55.21	-113.7 to 3.245	No	ns	0.072
Mecp2+/+VU595 vs. Mecp2+/- VU595	13.54	-44.91 to 71.99	No	ns	0.9328
Mecp2+/- Vehicle vs. Mecp2+/- VU595	68.75	10.30 to 127.2	Yes	*	0.0136
