## Supplemental Table 3 for "Potentiation of the M_1_ muscarinic acetylcholine receptor normalizes neuronal activation patterns and improves apnea severity in *Mecp2*^+/-^ mice"

### Sheet: Sheet1
Two-way ANOVA with post-hoc Tukey comparisons for c-Fos and ChAT co-positive counts in different brain regions.
Within each row, compare columns (simple effects within rows)
Number of families	26
Number of comparisons per family	6
Alpha	0.05
Tukey's multiple comparisons test	Predicted (LS) mean diff.	95.00% CI of diff.	Below threshold?	Summary	Adjusted P Value
Total Gray Matter
Mecp2+/+Vehicle vs. Mecp2+/+VU595	-16.07	-222.0 to 189.8	No	ns	0.9971
Mecp2+/+Vehicle vs. Mecp2+/- Vehicle	-51.44	-257.3 to 154.5	No	ns	0.9175
Mecp2+/+Vehicle vs. Mecp2+/- VU595	8.784	-209.6 to 227.2	No	ns	0.9996
Mecp2+/+VU595 vs. Mecp2+/- Vehicle	-35.37	-241.3 to 170.5	No	ns	0.9709
Mecp2+/+VU595 vs. Mecp2+/- VU595	24.85	-193.5 to 243.2	No	ns	0.9912
Mecp2+/- Vehicle vs. Mecp2+/- VU595	60.22	-158.2 to 278.6	No	ns	0.8926
Cerebrum
Mecp2+/+Vehicle vs. Mecp2+/+VU595	-23.76	-229.7 to 182.1	No	ns	0.9908
Mecp2+/+Vehicle vs. Mecp2+/- Vehicle	-47.88	-253.8 to 158.0	No	ns	0.9321
Mecp2+/+Vehicle vs. Mecp2+/- VU595	2.23	-203.7 to 208.1	No	ns	>0.9999
Mecp2+/+VU595 vs. Mecp2+/- Vehicle	-24.12	-230.0 to 181.8	No	ns	0.9904
Mecp2+/+VU595 vs. Mecp2+/- VU595	25.99	-179.9 to 231.9	No	ns	0.9881
Mecp2+/- Vehicle vs. Mecp2+/- VU595	50.11	-155.8 to 256.0	No	ns	0.9231
Cerebral cortex
Mecp2+/+Vehicle vs. Mecp2+/+VU595	-72.59	-278.5 to 133.3	No	ns	0.7998
Mecp2+/+Vehicle vs. Mecp2+/- Vehicle	22.03	-183.9 to 227.9	No	ns	0.9927
Mecp2+/+Vehicle vs. Mecp2+/- VU595	18.89	-187.0 to 224.8	No	ns	0.9953
Mecp2+/+VU595 vs. Mecp2+/- Vehicle	94.62	-111.3 to 300.5	No	ns	0.6364
Mecp2+/+VU595 vs. Mecp2+/- VU595	91.48	-114.4 to 297.4	No	ns	0.6611
Mecp2+/- Vehicle vs. Mecp2+/- VU595	-3.133	-209.0 to 202.8	No	ns	>0.9999
Cortical plate
Mecp2+/+Vehicle vs. Mecp2+/+VU595	-67.53	-273.4 to 138.4	No	ns	0.8324
Mecp2+/+Vehicle vs. Mecp2+/- Vehicle	21.87	-184.0 to 227.8	No	ns	0.9928
Mecp2+/+Vehicle vs. Mecp2+/- VU595	18.09	-187.8 to 224.0	No	ns	0.9959
Mecp2+/+VU595 vs. Mecp2+/- Vehicle	89.4	-116.5 to 295.3	No	ns	0.6774
Mecp2+/+VU595 vs. Mecp2+/- VU595	85.63	-120.3 to 291.5	No	ns	0.7063
Mecp2+/- Vehicle vs. Mecp2+/- VU595	-3.772	-209.7 to 202.1	No	ns	>0.9999
Cortical subplate
Mecp2+/+Vehicle vs. Mecp2+/+VU595	-195.1	-401.0 to 10.84	No	ns	0.0707
Mecp2+/+Vehicle vs. Mecp2+/- Vehicle	25.93	-180.0 to 231.8	No	ns	0.9881
Mecp2+/+Vehicle vs. Mecp2+/- VU595	38.27	-167.6 to 244.2	No	ns	0.9636
Mecp2+/+VU595 vs. Mecp2+/- Vehicle	221	15.09 to 426.9	Yes	*	0.0299
Mecp2+/+VU595 vs. Mecp2+/- VU595	233.3	27.43 to 439.2	Yes	*	0.0191
Mecp2+/- Vehicle vs. Mecp2+/- VU595	12.35	-193.6 to 218.2	No	ns	0.9987
Cerebral nuclei
Mecp2+/+Vehicle vs. Mecp2+/+VU595	-11.43	-217.3 to 194.5	No	ns	0.999
Mecp2+/+Vehicle vs. Mecp2+/- Vehicle	-65.53	-271.4 to 140.4	No	ns	0.8446
Mecp2+/+Vehicle vs. Mecp2+/- VU595	-1.977	-207.9 to 203.9	No	ns	>0.9999
Mecp2+/+VU595 vs. Mecp2+/- Vehicle	-54.1	-260.0 to 151.8	No	ns	0.9055
Mecp2+/+VU595 vs. Mecp2+/- VU595	9.453	-196.4 to 215.4	No	ns	0.9994
Mecp2+/- Vehicle vs. Mecp2+/- VU595	63.55	-142.4 to 269.4	No	ns	0.8562
Striatum
Mecp2+/+Vehicle vs. Mecp2+/+VU595	-17.65	-223.6 to 188.2	No	ns	0.9962
Mecp2+/+Vehicle vs. Mecp2+/- Vehicle	-53.45	-259.4 to 152.4	No	ns	0.9085
Mecp2+/+Vehicle vs. Mecp2+/- VU595	-10.04	-215.9 to 195.9	No	ns	0.9993
Mecp2+/+VU595 vs. Mecp2+/- Vehicle	-35.8	-241.7 to 170.1	No	ns	0.9699
Mecp2+/+VU595 vs. Mecp2+/- VU595	7.608	-198.3 to 213.5	No	ns	0.9997
Mecp2+/- Vehicle vs. Mecp2+/- VU595	43.41	-162.5 to 249.3	No	ns	0.9482
Pallidum
Mecp2+/+Vehicle vs. Mecp2+/+VU595	-7.771	-213.7 to 198.1	No	ns	0.9997
Mecp2+/+Vehicle vs. Mecp2+/- Vehicle	-72.63	-278.5 to 133.3	No	ns	0.7996
Mecp2+/+Vehicle vs. Mecp2+/- VU595	2.767	-203.1 to 208.7	No	ns	>0.9999
Mecp2+/+VU595 vs. Mecp2+/- Vehicle	-64.85	-270.8 to 141.0	No	ns	0.8485
Mecp2+/+VU595 vs. Mecp2+/- VU595	10.54	-195.4 to 216.4	No	ns	0.9992
Mecp2+/- Vehicle vs. Mecp2+/- VU595	75.39	-130.5 to 281.3	No	ns	0.7808
Brain stem
Mecp2+/+Vehicle vs. Mecp2+/+VU595	-3.212	-209.1 to 202.7	No	ns	>0.9999
Mecp2+/+Vehicle vs. Mecp2+/- Vehicle	-59.95	-265.8 to 146.0	No	ns	0.8762
Mecp2+/+Vehicle vs. Mecp2+/- VU595	20.03	-198.4 to 238.4	No	ns	0.9953
Mecp2+/+VU595 vs. Mecp2+/- Vehicle	-56.73	-262.6 to 149.2	No	ns	0.8928
Mecp2+/+VU595 vs. Mecp2+/- VU595	23.24	-195.2 to 241.6	No	ns	0.9928
Mecp2+/- Vehicle vs. Mecp2+/- VU595	79.97	-138.4 to 298.4	No	ns	0.7808
Interbrain
Mecp2+/+Vehicle vs. Mecp2+/+VU595	-2.292	-208.2 to 203.6	No	ns	>0.9999
Mecp2+/+Vehicle vs. Mecp2+/- Vehicle	-51.04	-256.9 to 154.9	No	ns	0.9192
Mecp2+/+Vehicle vs. Mecp2+/- VU595	15.84	-202.5 to 234.2	No	ns	0.9977
Mecp2+/+VU595 vs. Mecp2+/- Vehicle	-48.75	-254.7 to 157.2	No	ns	0.9286
Mecp2+/+VU595 vs. Mecp2+/- VU595	18.13	-200.3 to 236.5	No	ns	0.9965
Mecp2+/- Vehicle vs. Mecp2+/- VU595	66.88	-151.5 to 285.3	No	ns	0.859
Thalamus
Mecp2+/+Vehicle vs. Mecp2+/+VU595	-84.13	-290.0 to 121.8	No	ns	0.7177
Mecp2+/+Vehicle vs. Mecp2+/- Vehicle	15.87	-190.0 to 221.8	No	ns	0.9972
Mecp2+/+Vehicle vs. Mecp2+/- VU595	49.21	-156.7 to 255.1	No	ns	0.9268
Mecp2+/+VU595 vs. Mecp2+/- Vehicle	100	-105.9 to 305.9	No	ns	0.5935
Mecp2+/+VU595 vs. Mecp2+/- VU595	133.3	-72.57 to 339.2	No	ns	0.3407
Mecp2+/- Vehicle vs. Mecp2+/- VU595	33.33	-172.6 to 239.2	No	ns	0.9755
Hypothalamus
Mecp2+/+Vehicle vs. Mecp2+/+VU595	-0.4615	-206.4 to 205.4	No	ns	>0.9999
Mecp2+/+Vehicle vs. Mecp2+/- Vehicle	-52.54	-258.4 to 153.4	No	ns	0.9126
Mecp2+/+Vehicle vs. Mecp2+/- VU595	15.02	-203.4 to 233.4	No	ns	0.998
Mecp2+/+VU595 vs. Mecp2+/- Vehicle	-52.08	-258.0 to 153.8	No	ns	0.9147
Mecp2+/+VU595 vs. Mecp2+/- VU595	15.49	-202.9 to 233.9	No	ns	0.9978
Mecp2+/- Vehicle vs. Mecp2+/- VU595	67.56	-150.8 to 286.0	No	ns	0.8553
Midbrain
Mecp2+/+Vehicle vs. Mecp2+/+VU595	4.593	-201.3 to 210.5	No	ns	>0.9999
Mecp2+/+Vehicle vs. Mecp2+/- Vehicle	-26.43	-232.3 to 179.5	No	ns	0.9875
Mecp2+/+Vehicle vs. Mecp2+/- VU595	24.32	-181.6 to 230.2	No	ns	0.9902
Mecp2+/+VU595 vs. Mecp2+/- Vehicle	-31.02	-236.9 to 174.9	No	ns	0.98
Mecp2+/+VU595 vs. Mecp2+/- VU595	19.73	-186.2 to 225.6	No	ns	0.9947
Mecp2+/- Vehicle vs. Mecp2+/- VU595	50.75	-155.1 to 256.7	No	ns	0.9204
Midbrain, sensory related
Mecp2+/+Vehicle vs. Mecp2+/+VU595	-295	-500.9 to -89.10	Yes	**	0.0014
Mecp2+/+Vehicle vs. Mecp2+/- Vehicle	-215	-420.9 to -9.100	Yes	*	0.0368
Mecp2+/+Vehicle vs. Mecp2+/- VU595	-130	-335.9 to 75.90	No	ns	0.3636
Mecp2+/+VU595 vs. Mecp2+/- Vehicle	80	-125.9 to 285.9	No	ns	0.7482
Mecp2+/+VU595 vs. Mecp2+/- VU595	165	-40.90 to 370.9	No	ns	0.1657
Mecp2+/- Vehicle vs. Mecp2+/- VU595	85	-120.9 to 290.9	No	ns	0.7111
Midbrain, motor related
Mecp2+/+Vehicle vs. Mecp2+/+VU595	-3.811	-209.7 to 202.1	No	ns	>0.9999
Mecp2+/+Vehicle vs. Mecp2+/- Vehicle	-37.93	-243.8 to 168.0	No	ns	0.9645
Mecp2+/+Vehicle vs. Mecp2+/- VU595	15.79	-190.1 to 221.7	No	ns	0.9973
Mecp2+/+VU595 vs. Mecp2+/- Vehicle	-34.12	-240.0 to 171.8	No	ns	0.9738
Mecp2+/+VU595 vs. Mecp2+/- VU595	19.6	-186.3 to 225.5	No	ns	0.9948
Mecp2+/- Vehicle vs. Mecp2+/- VU595	53.72	-152.2 to 259.6	No	ns	0.9073
Midbrain, behavioral state related
Mecp2+/+Vehicle vs. Mecp2+/+VU595	24.23	-181.7 to 230.1	No	ns	0.9903
Mecp2+/+Vehicle vs. Mecp2+/- Vehicle	-15.98	-221.9 to 189.9	No	ns	0.9972
Mecp2+/+Vehicle vs. Mecp2+/- VU595	35.74	-170.2 to 241.6	No	ns	0.97
Mecp2+/+VU595 vs. Mecp2+/- Vehicle	-40.21	-246.1 to 165.7	No	ns	0.9582
Mecp2+/+VU595 vs. Mecp2+/- VU595	11.51	-194.4 to 217.4	No	ns	0.9989
Mecp2+/- Vehicle vs. Mecp2+/- VU595	51.72	-154.2 to 257.6	No	ns	0.9162
Hindbrain
Mecp2+/+Vehicle vs. Mecp2+/+VU595	-7.971	-213.9 to 197.9	No	ns	0.9996
Mecp2+/+Vehicle vs. Mecp2+/- Vehicle	-85.59	-291.5 to 120.3	No	ns	0.7066
Mecp2+/+Vehicle vs. Mecp2+/- VU595	15.27	-203.1 to 233.7	No	ns	0.9979
Mecp2+/+VU595 vs. Mecp2+/- Vehicle	-77.62	-283.5 to 128.3	No	ns	0.7652
Mecp2+/+VU595 vs. Mecp2+/- VU595	23.24	-195.2 to 241.6	No	ns	0.9928
Mecp2+/- Vehicle vs. Mecp2+/- VU595	100.9	-117.5 to 319.2	No	ns	0.6327
Pons
Mecp2+/+Vehicle vs. Mecp2+/+VU595	3.47	-202.4 to 209.4	No	ns	>0.9999
Mecp2+/+Vehicle vs. Mecp2+/- Vehicle	-49.92	-255.8 to 156.0	No	ns	0.9239
Mecp2+/+Vehicle vs. Mecp2+/- VU595	38.88	-179.5 to 257.3	No	ns	0.9678
Mecp2+/+VU595 vs. Mecp2+/- Vehicle	-53.39	-259.3 to 152.5	No	ns	0.9088
Mecp2+/+VU595 vs. Mecp2+/- VU595	35.41	-183.0 to 253.8	No	ns	0.9753
Mecp2+/- Vehicle vs. Mecp2+/- VU595	88.8	-129.6 to 307.2	No	ns	0.7207
Medulla
Mecp2+/+Vehicle vs. Mecp2+/+VU595	-17.86	-223.8 to 188.0	No	ns	0.996
Mecp2+/+Vehicle vs. Mecp2+/- Vehicle	-116.4	-322.3 to 89.47	No	ns	0.4636
Mecp2+/+Vehicle vs. Mecp2+/- VU595	-17.79	-223.7 to 188.1	No	ns	0.9961
Mecp2+/+VU595 vs. Mecp2+/- Vehicle	-98.57	-304.5 to 107.3	No	ns	0.605
Mecp2+/+VU595 vs. Mecp2+/- VU595	0.06817	-205.8 to 206.0	No	ns	>0.9999
Mecp2+/- Vehicle vs. Mecp2+/- VU595	98.64	-107.3 to 304.5	No	ns	0.6044
Cerebellum
Mecp2+/+Vehicle vs. Mecp2+/+VU595	-47.63	-253.5 to 158.3	No	ns	0.933
Mecp2+/+Vehicle vs. Mecp2+/- Vehicle	12.53	-193.4 to 218.4	No	ns	0.9986
Mecp2+/+Vehicle vs. Mecp2+/- VU595	28.97	-176.9 to 234.9	No	ns	0.9836
Mecp2+/+VU595 vs. Mecp2+/- Vehicle	60.17	-145.7 to 266.1	No	ns	0.875
Mecp2+/+VU595 vs. Mecp2+/- VU595	76.6	-129.3 to 282.5	No	ns	0.7724
Mecp2+/- Vehicle vs. Mecp2+/- VU595	16.43	-189.5 to 222.3	No	ns	0.9969
Cerebellar cortex
Mecp2+/+Vehicle vs. Mecp2+/+VU595	-48.38	-254.3 to 157.5	No	ns	0.9301
Mecp2+/+Vehicle vs. Mecp2+/- Vehicle	17.4	-188.5 to 223.3	No	ns	0.9963
Mecp2+/+Vehicle vs. Mecp2+/- VU595	31.27	-174.6 to 237.2	No	ns	0.9796
Mecp2+/+VU595 vs. Mecp2+/- Vehicle	65.78	-140.1 to 271.7	No	ns	0.843
Mecp2+/+VU595 vs. Mecp2+/- VU595	79.65	-126.3 to 285.5	No	ns	0.7507
Mecp2+/- Vehicle vs. Mecp2+/- VU595	13.86	-192.0 to 219.8	No	ns	0.9981
Vermal regions
Mecp2+/+Vehicle vs. Mecp2+/+VU595	-207.1	-413.0 to -1.243	Yes	*	0.048
Mecp2+/+Vehicle vs. Mecp2+/- Vehicle	17.14	-188.8 to 223.0	No	ns	0.9965
Mecp2+/+Vehicle vs. Mecp2+/- VU595	-14.29	-220.2 to 191.6	No	ns	0.998
Mecp2+/+VU595 vs. Mecp2+/- Vehicle	224.3	18.39 to 430.2	Yes	*	0.0266
Mecp2+/+VU595 vs. Mecp2+/- VU595	192.9	-13.04 to 398.8	No	ns	0.0756
Mecp2+/- Vehicle vs. Mecp2+/- VU595	-31.43	-237.3 to 174.5	No	ns	0.9793
Hemispheric regions
Mecp2+/+Vehicle vs. Mecp2+/+VU595	-7.063	-213.0 to 198.8	No	ns	0.9998
Mecp2+/+Vehicle vs. Mecp2+/- Vehicle	17.47	-188.4 to 223.4	No	ns	0.9963
Mecp2+/+Vehicle vs. Mecp2+/- VU595	43.12	-162.8 to 249.0	No	ns	0.9491
Mecp2+/+VU595 vs. Mecp2+/- Vehicle	24.54	-181.4 to 230.4	No	ns	0.9899
Mecp2+/+VU595 vs. Mecp2+/- VU595	50.19	-155.7 to 256.1	No	ns	0.9228
Mecp2+/- Vehicle vs. Mecp2+/- VU595	25.65	-180.2 to 231.6	No	ns	0.9885
Cerebellar nuclei
Mecp2+/+Vehicle vs. Mecp2+/+VU595	-250	-455.9 to -44.10	Yes	*	0.01
Mecp2+/+Vehicle vs. Mecp2+/- Vehicle	-200	-405.9 to 5.900	No	ns	0.0605
Mecp2+/+Vehicle vs. Mecp2+/- VU595	0	-205.9 to 205.9	No	ns	>0.9999
Mecp2+/+VU595 vs. Mecp2+/- Vehicle	50	-155.9 to 255.9	No	ns	0.9236
Mecp2+/+VU595 vs. Mecp2+/- VU595	250	44.10 to 455.9	Yes	*	0.01
Mecp2+/- Vehicle vs. Mecp2+/- VU595	200	-5.900 to 405.9	No	ns	0.0605
Interposed nucleus
Mecp2+/+Vehicle vs. Mecp2+/+VU595	-100	-305.9 to 105.9	No	ns	0.5935
Mecp2+/+Vehicle vs. Mecp2+/- Vehicle	-200	-405.9 to 5.900	No	ns	0.0605
Mecp2+/+Vehicle vs. Mecp2+/- VU595	100	-105.9 to 305.9	No	ns	0.5935
Mecp2+/+VU595 vs. Mecp2+/- Vehicle	-100	-305.9 to 105.9	No	ns	0.5935
Mecp2+/+VU595 vs. Mecp2+/- VU595	200	-5.900 to 405.9	No	ns	0.0605
Mecp2+/- Vehicle vs. Mecp2+/- VU595	300	94.10 to 505.9	Yes	**	0.0011
Dentate nucleus
Mecp2+/+Vehicle vs. Mecp2+/+VU595	-100	-305.9 to 105.9	No	ns	0.5935
Mecp2+/+Vehicle vs. Mecp2+/- Vehicle	100	-105.9 to 305.9	No	ns	0.5935
Mecp2+/+Vehicle vs. Mecp2+/- VU595	100	-105.9 to 305.9	No	ns	0.5935
Mecp2+/+VU595 vs. Mecp2+/- Vehicle	200	-5.900 to 405.9	No	ns	0.0605
Mecp2+/+VU595 vs. Mecp2+/- VU595	200	-5.900 to 405.9	No	ns	0.0605
Mecp2+/- Vehicle vs. Mecp2+/- VU595	0	-205.9 to 205.9	No	ns	>0.9999
